# Temporal Profiling of Upper-Layer Neurons Reveals Changes in the Molecular Landscape Upon Maternal Immune Activation

**DOI:** 10.64898/2026.04.14.718455

**Authors:** Tabitha Rücker, Birgit Schwanke, Kerstin Reumann, Patrick Blümke, Jacqueline Nakel, Daniela Indenbirken, Thomas Günther, Thomas Mair, Bente Siebels, Paula Nissen, Kilian Müller, Melanie Richter, Sabine Hoffmeister-Ullerich, Stephanie Stanelle-Bertram, Gülsah Gabriel, Adam Grundhoff, Hartmut Schlüter, Froylan Calderon de Anda

**Author notes:** Present address: Epigenomic, Proliferation and Cell Identity Unit, Institut Pasteur, 25, rue du Docteur Roux, 75015 Paris, France (Tabitha Rücker). To whom correspondence should be addressed: Tabitha Rücker, Froylan Calderón de Anda.

## Abstract

Neuronal differentiation is a dynamic, multi-layered process that transforms progenitor cells into functionally integrated neurons, yet the coordinated molecular programs underlying this transition remain incompletely understood. Here, we define the developmental trajectory of murine upper-layer cortical neurons using an integrated multi-omics approach combining transcriptomics and proteomics across key stages of neurogenesis.

We find that neuronal identity emerges gradually through coordinated transitions from RNA processing and splicing programs toward synaptic and metabolic maturation. Integration of matched transcriptomic and proteomic datasets reveals a compact set of concordant molecular modules that define this trajectory, highlighting post-transcriptional regulation as a central driver of neuronal maturation.

We further show that maternal immune activation (MIA), a model of prenatal inflammation, deranges this developmental program. MIA induces sustained upregulation of Wnt signalling pathways alongside a downregulation of synaptic regulators, without detectable global alterations in DNA methylation. These molecular changes are accompanied by defects in neuronal positioning during cortical development, linking altered molecular trajectories to functional outcomes.

Together, our findings establish a temporal molecular framework of neuronal differentiation and demonstrate that prenatal environmental perturbations reshape cortical development primarily through post-transcriptional and signalling-based mechanisms.
