## Supplemental Table 2 for "Temporal Profiling of Upper-Layer Neurons Reveals Changes in the Molecular Landscape Upon Maternal Immune Activation"

### Sheet: PLSDA
Temporal Profiling of Upper-Layer Neurons Reveals Changes in the Molecular Landscape Upon Maternal Immune Activation
Overrepresentation analyses of mRNA_Protein data integration with Top10 GO:BP terms
Top 10 GO:BP terms
only pNeuroD+ cell population
ProgenitorMigrationPostnatal_GO	Figure 3c
Top10_mRNA_and_Protein_integrat	Figure 3d

### Sheet: ProgenitorMigrationPostnatal_GO
Cluster	ID	Description	p.adjust	GeneRatio	BgRatio	RichFactor	FoldEnrichment	zScore	pvalue		qvalue	geneID	Count
Progenitor_RNA	GO:0006397	mRNA processing	6.18845449335609e-25	51/413	496/28891	0.102823	7.19285	16.7535	1.76914079284051e-28		4.80833844959388e-25	Tra2a/Psip1/Scaf8/Sf3b4/Thoc5/Rbm15b/Aplp1/Coil/Hnrnpa1/Hnrnpl/Khsrp/Khdrbs2/Prkaca/Casc3/Rbm4/Rbmxl1/Rnps1/Khdrbs1/Srsf2/Snrnp70/Srpk1/Alyref/Srsf7/Zpr1/Ythdc1/Ppp4r2/Scaf1/Fxr2/Pcbp1/Txnl4a/Prpf19/Thoc6/Snrpa/Ddx39b/Pabpn1/Ptbp2/Hnrnph1/Pcbp4/Snrnp40/Rbm4b/Rbm22/Lsm1/Paxbp1/Rbm42/Ppil1/Srrm4/Dazap1/Sfpq/Dhx36/Rbm26/Rbfox2	51
Progenitor_RNA	GO:0008380	RNA splicing	1.93546604907832e-22	46/413	449/28891	0.10245	7.16678	15.8597	1.10661294973031e-25		1.50382875589667e-22	Tra2a/Psip1/Sf3b4/Thoc5/Rbm15b/Coil/Hnrnpa1/Hnrnpl/Prmt1/Khsrp/Khdrbs2/Casc3/Rbm4/Rbmxl1/Rnps1/Khdrbs1/Srsf2/Snrnp70/Srpk1/Alyref/Srsf7/Zpr1/Ythdc1/Ppp4r2/Scaf1/Fus/Fxr2/Txnl4a/Prpf19/Thoc6/Snrpa/Ddx39b/Ptbp2/Hnrnph1/Pcbp4/Snrnp40/Rbm4b/Rbm22/Lsm1/Paxbp1/Rbm42/Ppil1/Srrm4/Dazap1/Sfpq/Rbfox2	46
Progenitor_RNA	GO:1903311	regulation of mRNA metabolic process	2.30373175557365e-19	36/413	304/28891	0.118421	8.28403	15.3751	1.97575622261891e-22		1.78996581291299e-19	Tra2a/Sf3b4/Rbm15b/Apex1/Hnrnpd/Igf2bp1/Hnrnpab/Hnrnpl/Khsrp/Khdrbs2/Casc3/Rbm4/Rbmxl1/Rnps1/Khdrbs1/Srsf2/Snrnp70/Srpk1/Ythdf2/Paip1/Srsf7/Ythdf1/Tut4/Ythdc1/Cnot3/Fus/Fxr2/Prpf19/Pabpn1/Pcbp4/Lsm1/Rbm42/Srrm4/Dazap1/Dhx36/Rbfox2	36
Progenitor_RNA	GO:0000375	RNA splicing, via transesterification reactions	1.11837630324111e-17	34/413	304/28891	0.111842	7.8238	14.4037	1.91831269852677e-20		8.68961997823883e-18	Tra2a/Psip1/Sf3b4/Rbm15b/Coil/Hnrnpa1/Hnrnpl/Khdrbs2/Casc3/Rbm4/Rbmxl1/Rnps1/Khdrbs1/Srsf2/Snrnp70/Srpk1/Srsf7/Ythdc1/Fxr2/Txnl4a/Prpf19/Snrpa/Ddx39b/Ptbp2/Pcbp4/Rbm4b/Rbm22/Paxbp1/Rbm42/Ppil1/Srrm4/Dazap1/Sfpq/Rbfox2	34
Progenitor_RNA	GO:0000377	RNA splicing, via transesterification reactions with bulged adenosine as nucleophile	1.11837630324111e-17	34/413	304/28891	0.111842	7.8238	14.4037	1.91831269852677e-20		8.68961997823883e-18	Tra2a/Psip1/Sf3b4/Rbm15b/Coil/Hnrnpa1/Hnrnpl/Khdrbs2/Casc3/Rbm4/Rbmxl1/Rnps1/Khdrbs1/Srsf2/Snrnp70/Srpk1/Srsf7/Ythdc1/Fxr2/Txnl4a/Prpf19/Snrpa/Ddx39b/Ptbp2/Pcbp4/Rbm4b/Rbm22/Paxbp1/Rbm42/Ppil1/Srrm4/Dazap1/Sfpq/Rbfox2	34
Progenitor_RNA	GO:0000398	mRNA splicing, via spliceosome	1.11837630324111e-17	34/413	304/28891	0.111842	7.8238	14.4037	1.91831269852677e-20		8.68961997823883e-18	Tra2a/Psip1/Sf3b4/Rbm15b/Coil/Hnrnpa1/Hnrnpl/Khdrbs2/Casc3/Rbm4/Rbmxl1/Rnps1/Khdrbs1/Srsf2/Snrnp70/Srpk1/Srsf7/Ythdc1/Fxr2/Txnl4a/Prpf19/Snrpa/Ddx39b/Ptbp2/Pcbp4/Rbm4b/Rbm22/Paxbp1/Rbm42/Ppil1/Srrm4/Dazap1/Sfpq/Rbfox2	34
Progenitor_RNA	GO:0006338	chromatin remodeling	2.11770715457693e-15	39/413	489/28891	0.0797546	5.57915	12.2987	4.53299455183618e-18		1.64542742412736e-15	Psip1/Rbm15b/Ctcf/Gnas/Hdac2/Lhx2/Mbd3/Smarcb1/Satb2/Tbr1/Vps72/Trim28/Baz1b/Pcgf2/Ythdc1/Bicra/Dpf1/Hdgfl3/Macroh2a2/Set/Brd4/Smarce1/Gsk3a/Dmap1/Smarcd3/Brd3/Kat8/Smarcc2/Sfpq/Riox1/Suds3/Cenpv/Kdm5b/Bcl7a/Msl2/Kat5/Actl6b/Smarcd1/Kdm1a	39
Progenitor_RNA	GO:0050684	regulation of mRNA processing	2.11770715457693e-15	23/413	139/28891	0.165468	11.5751	15.0506	4.84324106249726e-18		1.64542742412736e-15	Tra2a/Sf3b4/Rbm15b/Hnrnpl/Khdrbs2/Rbm4/Rbmxl1/Rnps1/Khdrbs1/Srsf2/Snrnp70/Srpk1/Srsf7/Ythdc1/Fxr2/Prpf19/Pabpn1/Pcbp4/Rbm42/Srrm4/Dazap1/Dhx36/Rbfox2	23
Progenitor_RNA	GO:0043484	regulation of RNA splicing	1.29348380901224e-14	25/413	187/28891	0.13369	9.35214	13.7988	3.32800293913955e-17		1.00501796360916e-14	Tra2a/Sf3b4/Rbm15b/Hnrnpl/Khdrbs2/Rbm4/Rbmxl1/Rnps1/Khdrbs1/Srsf2/Snrnp70/Srsf7/Zpr1/Ythdc1/Fus/Fxr2/Prpf19/Ptbp2/Hnrnph1/Pcbp4/Rbm22/Rbm42/Srrm4/Dazap1/Rbfox2	25
Progenitor_RNA	GO:0048024	regulation of mRNA splicing, via spliceosome	7.899463710498e-14	20/413	114/28891	0.175439	12.2726	14.5228	2.25828007732933e-16		6.13776753648877e-14	Tra2a/Sf3b4/Rbm15b/Hnrnpl/Khdrbs2/Rbm4/Rbmxl1/Rnps1/Khdrbs1/Srsf2/Snrnp70/Srsf7/Ythdc1/Fxr2/Prpf19/Pcbp4/Rbm42/Srrm4/Dazap1/Rbfox2	20
Progenitor_Protein	GO:0008380	RNA splicing	3.2608339057124e-48	70/408	449/28891	0.155902	11.0396	25.6609	9.65886820412442e-52		2.65873056355635e-48	Hnrnpm/Hnrnpl/Hnrnpa2b1/Sfpq/Dhx9/Hnrnpu/Hnrnpa1/Prpf8/Srrm2/Snrnp200/Sf3b1/Psip1/Nono/Khsrp/Hnrnpk/Hnrnph1/Sf3a1/Ybx1/Fus/Rbmx/Rbm14/Polr2a/Sart1/Zfp638/Eif4a3/Raly/Tcerg1/Prmt1/Prpf19/Tardbp/Plrg1/Prpf6/Snrnp70/Ptbp2/Zfp326/Sf1/Npm1/Srsf1/Pnn/Rbm39/Rbm10/Rbm3/Rbm12/Srsf2/Snrpd2/Htatsf1/U2af1/Srsf7/Rbm22/Snrpb/Srsf3/Rbfox2/Tra2b/Khdrbs1/Snu13/Zranb2/Ncbp1/Cwc15/Rbm5/Phf5a/C1qbp/Snrpc/Ivns1abp/Sf…	70
Progenitor_Protein	GO:0006397	mRNA processing	1.2662222741318e-46	71/408	496/28891	0.143145	10.1363	24.5641	7.50131678988033e-50		1.03241807397564e-46	Hnrnpm/Hnrnpl/Hnrnpa2b1/Sfpq/Dhx9/Hnrnpu/Hnrnpa1/Prpf8/Srrm2/Snrnp200/Sf3b1/Psip1/Nono/Khsrp/Hnrnpk/Hnrnph1/Sf3a1/Ybx1/Rbmx/Rbm14/Sart1/Eif4a3/Raly/Tcerg1/Prpf19/Tardbp/Plrg1/Prpf6/Snrnp70/Ptbp2/Zfp326/Srrt/Sf1/Npm1/Srsf1/Pnn/Xrn2/Rbm39/Cpsf6/Rbm10/Rbm3/Srsf2/Snrpd2/Htatsf1/U2af1/Srsf7/Rbm22/Snrpb/Srsf3/Rbfox2/Tra2b/Khdrbs1/Cpsf7/Snu13/Pabpn1/Zranb2/Ncbp1/Cwc15/Rbm5/Cdc73/Phf5a/C1qbp/Snrpc/Sfswap…	71
Progenitor_Protein	GO:0000375	RNA splicing, via transesterification reactions	3.67425584874759e-40	54/408	304/28891	0.177632	12.5783	24.289	5.44172963380863e-43		2.99581536682307e-40	Hnrnpm/Hnrnpl/Hnrnpa2b1/Sfpq/Dhx9/Hnrnpu/Hnrnpa1/Prpf8/Srrm2/Snrnp200/Sf3b1/Psip1/Hnrnpk/Sf3a1/Rbmx/Rbm14/Sart1/Eif4a3/Prpf19/Plrg1/Prpf6/Snrnp70/Ptbp2/Sf1/Npm1/Srsf1/Rbm39/Rbm10/Rbm3/Srsf2/Snrpd2/Htatsf1/U2af1/Srsf7/Rbm22/Snrpb/Srsf3/Rbfox2/Tra2b/Khdrbs1/Snu13/Ncbp1/Cwc15/Rbm5/Phf5a/C1qbp/Snrpc/Sfswap/Sf3b4/Cwf19l1/Pqbp1/Txnl4a/Lsm6/Dbr1	54
Progenitor_Protein	GO:0000377	RNA splicing, via transesterification reactions with bulged adenosine as nucleophile	3.67425584874759e-40	54/408	304/28891	0.177632	12.5783	24.289	5.44172963380863e-43		2.99581536682307e-40	Hnrnpm/Hnrnpl/Hnrnpa2b1/Sfpq/Dhx9/Hnrnpu/Hnrnpa1/Prpf8/Srrm2/Snrnp200/Sf3b1/Psip1/Hnrnpk/Sf3a1/Rbmx/Rbm14/Sart1/Eif4a3/Prpf19/Plrg1/Prpf6/Snrnp70/Ptbp2/Sf1/Npm1/Srsf1/Rbm39/Rbm10/Rbm3/Srsf2/Snrpd2/Htatsf1/U2af1/Srsf7/Rbm22/Snrpb/Srsf3/Rbfox2/Tra2b/Khdrbs1/Snu13/Ncbp1/Cwc15/Rbm5/Phf5a/C1qbp/Snrpc/Sfswap/Sf3b4/Cwf19l1/Pqbp1/Txnl4a/Lsm6/Dbr1	54
Progenitor_Protein	GO:0000398	mRNA splicing, via spliceosome	3.67425584874759e-40	54/408	304/28891	0.177632	12.5783	24.289	5.44172963380863e-43		2.99581536682307e-40	Hnrnpm/Hnrnpl/Hnrnpa2b1/Sfpq/Dhx9/Hnrnpu/Hnrnpa1/Prpf8/Srrm2/Snrnp200/Sf3b1/Psip1/Hnrnpk/Sf3a1/Rbmx/Rbm14/Sart1/Eif4a3/Prpf19/Plrg1/Prpf6/Snrnp70/Ptbp2/Sf1/Npm1/Srsf1/Rbm39/Rbm10/Rbm3/Srsf2/Snrpd2/Htatsf1/U2af1/Srsf7/Rbm22/Snrpb/Srsf3/Rbfox2/Tra2b/Khdrbs1/Snu13/Ncbp1/Cwc15/Rbm5/Phf5a/C1qbp/Snrpc/Sfswap/Sf3b4/Cwf19l1/Pqbp1/Txnl4a/Lsm6/Dbr1	54
Progenitor_Protein	GO:1903311	regulation of mRNA metabolic process	3.37837056304196e-26	42/408	304/28891	0.138158	9.78314	18.4252	6.00421308597505e-29		2.75456442453066e-26	Hnrnpl/Hnrnpa2b1/Dhx9/Hnrnpu/Khsrp/Hnrnpk/Ybx1/Hnrnpd/Fus/Elavl1/Rbmx/Eif4a3/Hnrnpab/Caprin1/Prpf19/Igf2bp1/Tardbp/Snrnp70/Sf1/Npm1/Srsf1/Hnrnpa0/Rbm39/Rbm10/Rbm3/Srsf2/Srsf7/Srsf3/Rbfox2/Tra2b/Khdrbs1/Pabpn1/Ncbp1/Cnot2/Rbm5/Cdc73/C1qbp/Sfswap/Sf3b4/Exosc7/Angel2/Bag4	42
Progenitor_Protein	GO:0022613	ribonucleoprotein complex biogenesis	1.49653157237539e-25	48/408	440/28891	0.109091	7.72487	17.0127	3.10299792850348e-28		1.22020144105814e-25	Dhx9/Prpf8/Snrnp200/Sf3b1/Psip1/Sf3a1/Ddx21/Mybbp1a/Serbp1/Rbmx/Sart1/Prpf19/Nop56/Prpf6/Ptbp2/Npm1/Srsf1/Cpsf6/Rpl7/Rbm10/Rps11/Snrpd2/Rps6/Snrpb/Cpsf7/Snu13/Ncbp1/Rbm5/Cdc73/Pelp1/Rps25/C1qbp/Nifk/Snrpc/Rpl35/Ddx18/Sfswap/Exosc7/Exosc1/Exosc4/Lsm6/Utp20/Exosc6/Bysl/Ddx51/Wdr46/Atr/Mrpl44	48
Progenitor_Protein	GO:0043484	regulation of RNA splicing	4.53569755970192e-25	34/408	187/28891	0.181818	12.8748	19.4978	1.0748098482706e-27		3.69819441214159e-25	Hnrnpl/Hnrnpa2b1/Hnrnpu/Hnrnpk/Hnrnph1/Fus/Rbmx/Polr2a/Zfp638/Eif4a3/Prpf19/Snrnp70/Ptbp2/Zfp326/Sf1/Npm1/Srsf1/Rbm39/Rbm10/Rbm3/Rbm12/Srsf2/Srsf7/Rbm22/Srsf3/Rbfox2/Tra2b/Khdrbs1/Ncbp1/Rbm5/C1qbp/Sfswap/Sf3b4/Pqbp1	34
Progenitor_Protein	GO:0050684	regulation of mRNA processing	1.86879781489859e-20	27/408	139/28891	0.194245	13.7547	18.0408	4.98198469611591e-23		1.52372982226235e-20	Hnrnpl/Hnrnpa2b1/Dhx9/Hnrnpu/Hnrnpk/Rbmx/Eif4a3/Prpf19/Snrnp70/Sf1/Npm1/Rbm39/Rbm10/Rbm3/Srsf2/Srsf7/Srsf3/Rbfox2/Tra2b/Khdrbs1/Pabpn1/Ncbp1/Rbm5/Cdc73/C1qbp/Sfswap/Sf3b4	27
Progenitor_Protein	GO:0006403	RNA localization	3.27673612983737e-20	29/408	173/28891	0.16763	11.8701	17.1629	9.70597194857041e-23		2.67169648900122e-20	Hnrnpa2b1/Dhx9/Hnrnpu/Hnrnpa1/Khsrp/Ybx1/Cct4/Eif4a3/Hnrnpab/Ssb/Igf2bp1/Prpf6/G3bp2/Npm1/Srsf1/Cpsf6/Poldip3/Sarnp/Nxf1/Srsf7/Srsf3/Chtop/Khdrbs1/Pabpn1/Ncbp1/Fyttd1/Seh1l/Phax/Atr	29
Migration_RNA	GO:0006397	mRNA processing	1.41400305070331e-17	43/415	496/28891	0.0866935	6.03533	13.6555	3.9619026357616e-21		1.07388413548275e-17	Sf3b3/Cstf2/Aqr/Dhx15/Srsf10/Hnrnpk/Papola/Eftud2/Gpkow/Mettl14/Srek1/Nup98/Usp39/Cpsf6/Ncbp1/Hnrnpa2b1/Nono/Ddx20/Cpsf3/Paf1/Prpf40a/Mettl3/Ppil2/Ctnnbl1/Crnkl1/Fip1l1/Cstf1/Xab2/Prpf6/Prpf31/Zcchc8/Prpf3/Cdc40/Mtrex/Cwf19l1/Hnrnpll/Ddx41/Smu1/Wdr33/Sf3a3/Rprd2/Hnrnpm/Sf3b1	43
Migration_RNA	GO:0008380	RNA splicing	1.04854003175317e-12	35/415	449/28891	0.077951	5.4267	11.4125	5.87581973523772e-16		7.96328200959849e-13	Sf3b3/Aqr/Dhx15/Srsf10/Hnrnpk/Eftud2/Gpkow/Mettl14/Srek1/Nup98/Usp39/Ncbp1/Hnrnpa2b1/Nono/Ddx20/Prpf40a/Hnrnph2/Mettl3/Ppil2/Ctnnbl1/Crnkl1/Xab2/Prpf6/Prpf31/Zcchc8/Prpf3/Cdc40/Mtrex/Cwf19l1/Hnrnpll/Ddx41/Smu1/Sf3a3/Hnrnpm/Sf3b1	35
Migration_RNA	GO:0000375	RNA splicing, via transesterification reactions	4.37769686873408e-11	27/415	304/28891	0.0888158	6.18308	10.9673	6.13294601952099e-14		3.32470231584559e-11	Sf3b3/Aqr/Srsf10/Hnrnpk/Eftud2/Gpkow/Mettl14/Nup98/Usp39/Ncbp1/Hnrnpa2b1/Ddx20/Prpf40a/Mettl3/Ctnnbl1/Crnkl1/Xab2/Prpf6/Prpf31/Prpf3/Cdc40/Cwf19l1/Ddx41/Smu1/Sf3a3/Hnrnpm/Sf3b1	27
Migration_RNA	GO:0000377	RNA splicing, via transesterification reactions with bulged adenosine as nucleophile	4.37769686873408e-11	27/415	304/28891	0.0888158	6.18308	10.9673	6.13294601952099e-14		3.32470231584559e-11	Sf3b3/Aqr/Srsf10/Hnrnpk/Eftud2/Gpkow/Mettl14/Nup98/Usp39/Ncbp1/Hnrnpa2b1/Ddx20/Prpf40a/Mettl3/Ctnnbl1/Crnkl1/Xab2/Prpf6/Prpf31/Prpf3/Cdc40/Cwf19l1/Ddx41/Smu1/Sf3a3/Hnrnpm/Sf3b1	27
Migration_RNA	GO:0000398	mRNA splicing, via spliceosome	4.37769686873408e-11	27/415	304/28891	0.0888158	6.18308	10.9673	6.13294601952099e-14		3.32470231584559e-11	Sf3b3/Aqr/Srsf10/Hnrnpk/Eftud2/Gpkow/Mettl14/Nup98/Usp39/Ncbp1/Hnrnpa2b1/Ddx20/Prpf40a/Mettl3/Ctnnbl1/Crnkl1/Xab2/Prpf6/Prpf31/Prpf3/Cdc40/Cwf19l1/Ddx41/Smu1/Sf3a3/Hnrnpm/Sf3b1	27
Migration_RNA	GO:0033044	regulation of chromosome organization	1.0088084585442e-10	24/415	244/28891	0.0983607	6.84756	11.0736	1.69595145734524e-13		7.66153509239299e-11	Stn1/Bub1b/Ctnnb1/Cct8/Mad1l1/Mcm2/Nek2/Dpf2/Ncaph/Wdhd1/Xrcc5/Zfp207/Pcid2/Atr/Exosc10/Anapc4/Cdc23/Hnrnpa2b1/Atf7ip/Mad2l1/Actl6a/Spc25/Ncapd2/Cdc16	24
Migration_RNA	GO:0006403	RNA localization	4.58399458318629e-10	20/415	173/28891	0.115607	8.04819	11.2249	8.99074308834521e-13		3.48137796278029e-10	Nup107/Mapt/Nup62/Nup88/Stau1/Ahctf1/Pcid2/Nup133/Atr/Nup98/Cpsf6/Ncbp1/Nup85/Exosc10/Nxf1/Hnrnpa2b1/Nup160/Prpf6/Nup93/Xpo5	20
Migration_RNA	GO:0099003	vesicle-mediated transport in synapse	6.86346523230566e-10	24/415	270/28891	0.0888889	6.18817	10.3398	1.53846236644565e-12		5.21255341262836e-10	Dnm3/Sncb/Rims1/Bsn/Ctnnb1/Dnm1/Nrxn1/Prkcb/Prkcg/Plaa/Ppp3cb/Prkar1b/Snap91/Stx1a/Syt1/Git1/Vamp2/Vac14/Cspg5/Syt7/Atp6v1g2/Arfgap3/Rab3b/Ppfia3	24
Migration_RNA	GO:0099504	synaptic vesicle cycle	1.15864418254955e-09	22/415	230/28891	0.0956522	6.659	10.402	3.08879003663761e-12		8.79948318138675e-10	Dnm3/Sncb/Rims1/Bsn/Ctnnb1/Dnm1/Nrxn1/Prkcb/Prkcg/Plaa/Ppp3cb/Prkar1b/Snap91/Stx1a/Syt1/Git1/Vamp2/Cspg5/Syt7/Atp6v1g2/Rab3b/Ppfia3	22
Migration_RNA	GO:0007059	chromosome segregation	1.15864418254955e-09	29/415	416/28891	0.0697115	4.8531	9.55616	3.24641127080288e-12		8.79948318138675e-10	Rcc1/Abraxas2/Bub1b/Cenpc1/Csnk2a2/Ddb1/Kif2a/Kif4/Mad1l1/Mlh1/Nek2/Nup62/Dpf2/Dis3l2/Ncaph/Top3b/Zfp207/Pcid2/Anapc4/Cdc23/Mad2l1/Akap8/Actl6a/Spc25/Ncapd2/Cdc16/Cenpu/Tpx2/Tubgcp2	29
Migration_Protein	GO:0048193	Golgi vesicle transport	2.95712496641699e-08	23/393	281/28891	0.0818505	6.01716	9.92465	8.15758611425376e-12		2.28240672544068e-08	Nbea/Llgl1/Vapb/Rab6b/Rabep1/Pdcd6/Vamp3/Spast/Gabarapl2/Golga5/Vti1b/Arfgap3/Exoc8/Gga1/Vps29/Trappc3/Exoc2/Plpp3/Prkci/Vamp4/Arfrp1/Exoc5/Sec23b	23
Migration_Protein	GO:0051656	establishment of organelle localization	4.20127570600354e-07	28/393	491/28891	0.0570265	4.19224	8.378	2.3179452171054e-10		3.24268336161377e-07	Ywhaz/Kif5b/Ezr/Mapt/Mecp2/Pafah1b1/Synj1/Arhgef2/Pclo/Llgl1/Apc/Eif6/Cops5/Wasf1/Tsg101/Lyn/Pdcd6/Cdc23/Spast/Ap3b1/Arfgap3/Exoc8/Snf8/Trappc3/Nup88/Exoc2/Exoc5/Nop9	28
Migration_Protein	GO:0006520	amino acid metabolic process	1.14613274241373e-06	20/393	272/28891	0.0735294	5.40544	8.57254	1.26192235431572e-09		8.8462310833704e-07	Ddah1/Mecp2/Aars1/Cad/Phgdh/Mthfd1/Gmps/Psat1/Nars1/Txnrd1/Apc/Gls/Cars1/Ctps1/Pycr2/Spr/Psph/Gfpt1/Comt/Ndp	20
Migration_Protein	GO:0009117	nucleotide metabolic process	1.14613274241373e-06	27/393	497/28891	0.054326	3.99372	7.90567	1.40779250658485e-09		8.8462310833704e-07	Eno1/Tkt/Idh1/Cad/Ldha/Mthfd1/Gmps/Impdh2/Taldo1/Ldhb/Nme1/Acaca/Nme2/Paics/Txnrd1/Adk/Prpsap2/Itpa/Ctps1/Ndufs2/Ndufa6/Gucy1b1/Clpx/Nudt4/Atp5mf/Mpc2/Mpc1	27
Migration_Protein	GO:1901605	alpha-amino acid metabolic process	1.14613274241373e-06	17/393	194/28891	0.0876289	6.44195	8.931	1.58087274815686e-09		8.8462310833704e-07	Ddah1/Mecp2/Cad/Phgdh/Mthfd1/Gmps/Psat1/Txnrd1/Apc/Gls/Ctps1/Pycr2/Spr/Psph/Gfpt1/Comt/Ndp	17
Migration_Protein	GO:0006163	purine nucleotide metabolic process	1.70827605582484e-06	25/393	444/28891	0.0563063	4.1393	7.82833	2.82749140274457e-09		1.31850388570089e-06	Eno1/Tkt/Idh1/Ldha/Mthfd1/Gmps/Impdh2/Taldo1/Ldhb/Nme1/Acaca/Nme2/Paics/Txnrd1/Adk/Prpsap2/Itpa/Ndufs2/Ndufa6/Gucy1b1/Clpx/Nudt4/Atp5mf/Mpc2/Mpc1	25
Migration_Protein	GO:0006090	pyruvate metabolic process	2.84515368560877e-06	14/393	137/28891	0.10219	7.51238	8.9725	6.14276869801459e-09		2.19598359240598e-06	Pkm/Eno1/Pgk1/Aldoc/Tpi1/Ldha/Gpi1/Ldhb/Slc4a1/Eif6/Pck2/Mpc2/Insr/Mpc1	14
Migration_Protein	GO:0022411	cellular component disassembly	2.84515368560877e-06	25/393	462/28891	0.0541126	3.97803	7.57761	6.27895985789521e-09		2.19598359240598e-06	Nes/Kif5b/Top2a/Pafah1b1/Synj1/Dstn/Lima1/Arhgef2/Sh3gl1/Apc/Bax/Exog/Mtpn/Fkbp8/Denr/Spast/Gabarapl2/Dusp3/Plin3/Atg5/Tmod3/Exoc8/Dnajc6/Insr/Pex5	25
Migration_Protein	GO:0046390	ribose phosphate biosynthetic process	3.73085702734082e-06	17/393	218/28891	0.0779817	5.73274	8.23697	9.262817447191e-09		2.87959868709166e-06	Eno1/Cad/Mthfd1/Gmps/Impdh2/Nme1/Nme2/Paics/Adk/Prpsap2/Ctps1/Ndufs2/Ndufa6/Gucy1b1/Atp5mf/Mpc2/Mpc1	17
Migration_Protein	GO:0006892	post-Golgi vesicle-mediated transport	3.85126467856232e-06	12/393	99/28891	0.121212	8.91079	9.259	1.08313095073362e-08		2.97253328947184e-06	Nbea/Llgl1/Rabep1/Vamp3/Vti1b/Exoc8/Gga1/Vps29/Exoc2/Vamp4/Arfrp1/Exoc5	12
Postnatal_RNA	GO:1901136	carbohydrate derivative catabolic process	1.21431268604263e-19	29/408	166/28891	0.174699	12.3706	17.5841	2.86597282521273e-23		7.78337883057773e-20	Gusb/Gla/Aldh1a1/Arsb/Cst3/Ctsl/Galc/Gba1/Gda/Gpd1/Gm2a/Hexa/Hexb/Naga/Prkcd/Pnp/Psap/Renbp/Vnn1/Fbxo2/Gnpda1/Galns/Hgsnat/Samhd1/Fuca1/Npl/Ctbs/Gns/Nt5c2	29
Postnatal_RNA	GO:0044282	small molecule catabolic process	3.85881760432155e-19	38/408	353/28891	0.107649	7.62274	14.9839	2.55338046298304e-22		2.47338594068534e-19	Aldh6a1/Aldh1l1/Acadl/Acadm/Acadvl/Acox1/Aldh1a1/Arsb/Glb1/Cbs/Cpt1a/Crat/Eci1/Gda/Gpi1/Hadh/Hexa/Hexb/Hsd17b4/Oat/Pnp/Abcd3/Renbp/Sord/Slc16a1/Hadhb/Gnpda1/Abat/Acaa2/Hibadh/Asrgl1/Etfdh/Oxct1/Decr1/Cryl1/Npl/Crot/Adhfe1	38
Postnatal_RNA	GO:0007015	actin filament organization	3.85881760432155e-19	43/408	471/28891	0.0912951	6.46472	14.3113	2.73222865540823e-22		2.47338594068534e-19	Pls3/Nckap1l/Rhoa/Rhoc/Arpc1b/Elmo1/Gja1/Myh9/Myo6/Prkcd/Plec/Lcp1/Twf1/Sirpa/Sh3bp1/Cyfip1/Swap70/Sdc4/Tagln2/Tjp1/Tpm1/Tpm2/Hsp90b1/Trf/Wdr1/Svil/Gsn/Zyx/Pacsin1/Add3/Iqgap1/Washc4/Nostrin/Dlc1/Myadm/Plek/Rhog/Actn4/Gmfb/Snx9/Esam/Arhgap17/Nebl	43
Postnatal_RNA	GO:0016054	organic acid catabolic process	7.98702185348865e-19	32/408	241/28891	0.13278	9.40233	15.6768	9.42532670933284e-22		5.11944061264815e-19	Aldh6a1/Aldh1l1/Acadl/Acadm/Acadvl/Acox1/Arsb/Cbs/Cpt1a/Crat/Eci1/Hadh/Hexa/Hexb/Hsd17b4/Oat/Abcd3/Renbp/Sord/Slc16a1/Hadhb/Gnpda1/Abat/Acaa2/Hibadh/Asrgl1/Etfdh/Decr1/Cryl1/Npl/Crot/Adhfe1	32
Postnatal_RNA	GO:0046395	carboxylic acid catabolic process	7.98702185348865e-19	32/408	241/28891	0.13278	9.40233	15.6768	9.42532670933284e-22		5.11944061264815e-19	Aldh6a1/Aldh1l1/Acadl/Acadm/Acadvl/Acox1/Arsb/Cbs/Cpt1a/Crat/Eci1/Hadh/Hexa/Hexb/Hsd17b4/Oat/Abcd3/Renbp/Sord/Slc16a1/Hadhb/Gnpda1/Abat/Acaa2/Hibadh/Asrgl1/Etfdh/Decr1/Cryl1/Npl/Crot/Adhfe1	32
Postnatal_RNA	GO:0044242	cellular lipid catabolic process	3.14283516029043e-18	31/408	234/28891	0.132479	9.38098	15.4063	4.45055722486254e-21		2.01446274388515e-18	Acadl/Acadm/Acadvl/Acox1/Gla/Asah1/Cpt1a/Crat/Eci1/Galc/Gba1/Gm2a/Hadh/Hexa/Hexb/Hsd17b4/Naga/Prkcd/Psap/Pla2g15/Abcd3/Hadhb/Pnpla7/Pik3cg/Acaa2/Smpdl3a/Sirt2/Etfdh/Decr1/Crot/Abhd12	31
Postnatal_RNA	GO:0016042	lipid catabolic process	5.83158183600078e-18	36/408	345/28891	0.104348	7.389	14.2883	9.63442833420001e-21		3.73786843642647e-18	Pcca/Acadl/Acadm/Acadvl/Acox1/Hsd17b11/Gla/Asah1/Cpt1a/Crat/Eci1/Galc/Gba1/Gm2a/Hadh/Hexa/Hexb/Hsd17b4/Naga/Prkcd/Ppt1/Psap/Pla2g15/Abcd3/Hadhb/Pnpla7/Pik3cg/Nceh1/Acaa2/Smpdl3a/Sirt2/Etfdh/Oxct1/Decr1/Crot/Abhd12	36
Postnatal_RNA	GO:0072329	monocarboxylic acid catabolic process	3.35641603962302e-13	21/408	138/28891	0.152174	10.7756	13.777	6.33734442222897e-16		2.1513616591251e-13	Acadl/Acadm/Acadvl/Acox1/Arsb/Cpt1a/Crat/Eci1/Hadh/Hexa/Hexb/Hsd17b4/Abcd3/Sord/Slc16a1/Hadhb/Acaa2/Etfdh/Decr1/Cryl1/Crot	21
Postnatal_RNA	GO:0019377	glycolipid catabolic process	9.24578764409737e-11	9/408	16/28891	0.5625	39.8313	18.5948	2.14502558332485e-13		5.92627159777181e-11	Gla/Galc/Gba1/Gm2a/Hexa/Hexb/Naga/Prkcd/Psap	9
Postnatal_RNA	GO:0006635	fatty acid beta-oxidation	9.24578764409737e-11	15/408	77/28891	0.194805	13.7944	13.4547	2.18215427049737e-13		5.92627159777181e-11	Acadl/Acadm/Acadvl/Acox1/Cpt1a/Crat/Eci1/Hadh/Hsd17b4/Abcd3/Hadhb/Acaa2/Etfdh/Decr1/Crot	15
Postnatal_Protein	GO:0007015	actin filament organization	6.17686811300788e-15	38/392	471/28891	0.0806794	5.9462	12.6932	1.43781846205956e-18		3.90027176497631e-15	Sptan1/Sptbn1/Myh9/Flna/Plec/Actn1/Myo5a/Cfl1/Trf/Wdr1/Tpm1/Capza2/Actr2/Ccdc88a/Hcls1/Tagln2/Evl/Coro1a/Bin1/Gsn/Capza1/Pacsin1/Tpm2/Twf1/Arpc1b/Coro1b/Cfl2/Rac1/Arhgap35/Cdc42/Arhgap25/Rhob/Synpo/Ttn/Aif1/Sirpa/Swap70/Mtor	38
Postnatal_Protein	GO:0044282	small molecule catabolic process	3.63107437673497e-12	30/392	353/28891	0.0849858	6.26359	11.6697	1.69044430946693e-15		2.29277630815594e-12	Aldoa/Aldh1l1/Glud1/Hsd17b4/Hexb/Acox1/Acadl/Aldh6a1/Blmh/Etfa/Got1/Apoe/Pfkm/Acaa2/Etfb/Acadvl/Npl/Pgd/Pnp/Acot7/Etfdh/Hexa/Aldh5a1/Nudt5/Acadm/Akt1/Hagh/Cpt1a/Cryl1/Mtor	30
Postnatal_Protein	GO:0016054	organic acid catabolic process	4.00865767921938e-11	24/392	241/28891	0.0995851	7.33957	11.5907	3.73245593968285e-14		2.53119446225335e-11	Aldh1l1/Glud1/Hsd17b4/Hexb/Acox1/Acadl/Aldh6a1/Blmh/Etfa/Got1/Acaa2/Etfb/Acadvl/Npl/Pgd/Acot7/Etfdh/Hexa/Aldh5a1/Acadm/Akt1/Cpt1a/Cryl1/Mtor	24
Postnatal_Protein	GO:0046395	carboxylic acid catabolic process	4.00865767921938e-11	24/392	241/28891	0.0995851	7.33957	11.5907	3.73245593968285e-14		2.53119446225335e-11	Aldh1l1/Glud1/Hsd17b4/Hexb/Acox1/Acadl/Aldh6a1/Blmh/Etfa/Got1/Acaa2/Etfb/Acadvl/Npl/Pgd/Acot7/Etfdh/Hexa/Aldh5a1/Acadm/Akt1/Cpt1a/Cryl1/Mtor	24
Postnatal_Protein	GO:0072659	protein localization to plasma membrane	2.29602705925921e-10	26/392	315/28891	0.0825397	6.0833	10.639	2.67228475239666e-13		1.44978480145815e-10	Sptbn1/Macf1/Ank2/Flna/Myo5a/Camk2b/Anxa2/Ehd1/Csnk2a1/Vps35/Ccdc88a/Picalm/Atp1b1/Sec23a/Itgb1/Camk2d/Pacsin1/Rac1/Appl1/Dab2/Bsg/Akt1/Stx7/Cd81/Vps4a/Fcer1g	26
Postnatal_Protein	GO:0032970	regulation of actin filament-based process	2.40652987809197e-10	29/392	402/28891	0.0721393	5.31678	10.222	3.36107524873181e-13		1.51955980982138e-10	Sptan1/Sptbn1/Myh9/Ank2/Flna/Atp1a2/Atp1a1/Cfl1/Wdr1/Tpm1/Capza2/Ccdc88a/Hcls1/Evl/Coro1a/Bin1/Gsn/Capza1/Twf1/Coro1b/Cfl2/Rac1/Arhgap35/Cdc42/Gpm6b/Sri/Synpo/Swap70/Mtor	29
Postnatal_Protein	GO:0099003	vesicle-mediated transport in synapse	2.59086577808577e-10	24/392	270/28891	0.0888889	6.55125	10.7481	4.54766199096021e-13		1.63595538325175e-10	Syn1/Stx1b/Erc1/Atp6v1b2/Atp6v0a1/Ppp3cb/Vps35/Aak1/Picalm/Bin1/Grn/Napb/Syt1/Pacsin1/Atp6v1g1/Rap1b/Ap3b2/Amph/Prkaca/Sv2a/Atp6v0d1/Atp6v1c1/Atad1/Slc32a1	24
Postnatal_Protein	GO:0042692	muscle cell differentiation	2.59086577808577e-10	31/392	468/28891	0.0662393	4.88194	9.92976	4.82470349736643e-13		1.63595538325175e-10	Myh9/Ank2/Plec/Actn1/Lmna/Wdr1/Tpm1/Ehd1/Cxadr/Ppp3cb/Rbm4/Bin1/Itgb1/Camk2d/Cfl2/Qki/Csrp1/Prkar1a/Nln/Csrp2/Acadm/Akt1/Ttn/Zeb1/Cd81/Yy1/Mtor/Pld3/Med28/Myof/Ldb3	31
Postnatal_Protein	GO:1990778	protein localization to cell periphery	8.59054581708811e-10	28/392	400/28891	0.07	5.15911	9.82377	1.79969535274192e-12		5.42434494036951e-10	Sptbn1/Macf1/Ank2/Flna/Myo5a/Stx1b/Camk2b/Anxa2/Epb41l2/Ehd1/Csnk2a1/Vps35/Ccdc88a/Picalm/Atp1b1/Sec23a/Itgb1/Camk2d/Pacsin1/Rac1/Appl1/Dab2/Bsg/Akt1/Stx7/Cd81/Vps4a/Fcer1g	28
Postnatal_Protein	GO:0032535	regulation of cellular component size	1.481758827934e-09	28/392	411/28891	0.0681265	5.02103	9.6292	3.44915928290036e-12		9.35629839161499e-10	Sptan1/Sptbn1/Macf1/Atp2b2/Cfl1/Plxna4/Nefm/Wdr1/Tpm1/Capza2/Hcls1/Evl/Picalm/Coro1a/Bin1/Gsn/Apoe/Capza1/Twf1/Cfl2/Rac1/Arhgap35/Akt1/Swap70/Crabp2/Mtor/Clns1a/Chmp3	28

### Sheet: Top10_mRNA_and_Protein_integrat
Cluster	ID	Description	BgRatio	RichFactor	FoldEnrichment	zScore	pvalue	p.adjust	qvalue	geneID	Count	Total Genes in Cluster
Upregulated	GO:0044282	small molecule catabolic process	353/28891	0.0566572	13.0951	15.0721	7.17317126975434e-17	1.94106014559552e-13	1.25945786083687e-13	Aldh6a1/Aldh1l1/Acadl/Acadm/Acadvl/Acox1/Apoe/Arsb/Cpt1a/Hexa/Hexb/Hsd17b4/Pnp/Hadhb/Acaa2/Etfdh/Oxct1/Cryl1/Npl/Cyp46a1	20	125
Upregulated	GO:0016054	organic acid catabolic process	241/28891	0.06639	15.3446	14.7409	9.26621235576141e-15	7.98139918093165e-12	5.17873491025557e-12	Aldh6a1/Aldh1l1/Acadl/Acadm/Acadvl/Acox1/Arsb/Cpt1a/Hexa/Hexb/Hsd17b4/Hadhb/Acaa2/Etfdh/Cryl1/Npl	16	125
Upregulated	GO:0046395	carboxylic acid catabolic process	241/28891	0.06639	15.3446	14.7409	9.26621235576141e-15	7.98139918093165e-12	5.17873491025557e-12	Aldh6a1/Aldh1l1/Acadl/Acadm/Acadvl/Acox1/Arsb/Cpt1a/Hexa/Hexb/Hsd17b4/Hadhb/Acaa2/Etfdh/Cryl1/Npl	16	125
Upregulated	GO:0016042	lipid catabolic process	345/28891	0.0521739	12.0589	13.6218	1.17980771336758e-14	7.98139918093165e-12	5.17873491025557e-12	Pcca/Acadl/Acadm/Acadvl/Acox1/Apoe/Asah1/Cpt1a/Gba1/Hexa/Hexb/Hsd17b4/Pla2g15/Hadhb/Acaa2/Etfdh/Oxct1/Cyp46a1	18	125
Upregulated	GO:0072329	monocarboxylic acid catabolic process	138/28891	0.0942029	21.7729	16.1244	3.67676024011985e-14	1.98986264195286e-11	1.29112338537261e-11	Acadl/Acadm/Acadvl/Acox1/Arsb/Cpt1a/Hexa/Hexb/Hsd17b4/Hadhb/Acaa2/Etfdh/Cryl1	13	125
Upregulated	GO:0044242	cellular lipid catabolic process	234/28891	0.0598291	13.8282	12.9881	1.95709271356293e-12	8.82648813816883e-10	5.72707130916311e-10	Acadl/Acadm/Acadvl/Acox1/Asah1/Cpt1a/Gba1/Hexa/Hexb/Hsd17b4/Pla2g15/Hadhb/Acaa2/Etfdh	14	125
Upregulated	GO:0006635	fatty acid beta-oxidation	77/28891	0.116883	27.015	15.068	4.99607212710728e-11	1.93133873942176e-08	1.25315012150601e-08	Acadl/Acadm/Acadvl/Acox1/Cpt1a/Hsd17b4/Hadhb/Acaa2/Etfdh	9	125
Upregulated	GO:0009991	response to extracellular stimulus	460/28891	0.0347826	8.03923	10.0322	1.67681535742431e-10	5.67182794648772e-08	3.68016844234703e-08	Acadm/Apoe/Arsb/Gba1/Glul/Pdia3/Hspa5/Lamp2/Plec/Slc1a2/Slc2a1/Tfrc/Ralb/Gatm/Mapt/Usf2	16	125
Upregulated	GO:0009062	fatty acid catabolic process	109/28891	0.0825688	19.084	12.4691	1.17595813116744e-09	3.53571411437678e-07	2.29414989799684e-07	Acadl/Acadm/Acadvl/Acox1/Cpt1a/Hsd17b4/Hadhb/Acaa2/Etfdh	9	125
Upregulated	GO:0007015	actin filament organization	471/28891	0.0318471	7.36076	9.1748	2.15588337177826e-09	5.44399488383633e-07	3.53233884398763e-07	Arpc1b/Myh9/Plec/Lcp1/Twf1/Sirpa/Cyfip1/Swap70/Tagln2/Tpm1/Tpm2/Trf/Wdr1/Gsn/Pacsin1	15	125
Downregulated	GO:0008380	RNA splicing	449/28891	0.0378619	12.5732	13.5832	2.43215062117365e-14	3.5168897982171e-11	2.60368124393011e-11	Psip1/Sf3b4/Hnrnpa1/Hnrnpl/Prmt1/Khsrp/Khdrbs1/Srsf2/Snrnp70/Fus/Txnl4a/Ptbp2/Hnrnph1/Rbm22/Sfpq/Rbfox2/Polr2a	17	87
Downregulated	GO:0043484	regulation of RNA splicing	187/28891	0.0588235	19.5341	13.9743	1.13474260435515e-11	8.2041890294877e-09	6.07385909804833e-09	Sf3b4/Hnrnpl/Khdrbs1/Srsf2/Snrnp70/Fus/Ptbp2/Hnrnph1/Rbm22/Rbfox2/Polr2a	11	87
Downregulated	GO:0006397	mRNA processing	496/28891	0.0302419	10.0428	11.1642	2.28165582439096e-11	1.09975810735644e-08	8.14190867861616e-09	Psip1/Sf3b4/Hnrnpa1/Hnrnpl/Khsrp/Khdrbs1/Srsf2/Snrnp70/Txnl4a/Pabpn1/Ptbp2/Hnrnph1/Rbm22/Sfpq/Rbfox2	15	87
Downregulated	GO:0000375	RNA splicing, via transesterification reactions	304/28891	0.0394737	13.1084	11.664	1.30183017536315e-10	3.1374107226252e-08	2.32273910235847e-08	Psip1/Sf3b4/Hnrnpa1/Hnrnpl/Khdrbs1/Srsf2/Snrnp70/Txnl4a/Ptbp2/Rbm22/Sfpq/Rbfox2	12	87
Downregulated	GO:0000377	RNA splicing, via transesterification reactions with bulged adenosine as nucleophile	304/28891	0.0394737	13.1084	11.664	1.30183017536315e-10	3.1374107226252e-08	2.32273910235847e-08	Psip1/Sf3b4/Hnrnpa1/Hnrnpl/Khdrbs1/Srsf2/Snrnp70/Txnl4a/Ptbp2/Rbm22/Sfpq/Rbfox2	12	87
Downregulated	GO:0000398	mRNA splicing, via spliceosome	304/28891	0.0394737	13.1084	11.664	1.30183017536315e-10	3.1374107226252e-08	2.32273910235847e-08	Psip1/Sf3b4/Hnrnpa1/Hnrnpl/Khdrbs1/Srsf2/Snrnp70/Txnl4a/Ptbp2/Rbm22/Sfpq/Rbfox2	12	87
Downregulated	GO:1903311	regulation of mRNA metabolic process	304/28891	0.0361842	12.0161	10.6117	2.01287726038127e-09	4.15802931215902e-07	3.0783401109891e-07	Sf3b4/Igf2bp1/Hnrnpab/Hnrnpl/Khsrp/Khdrbs1/Srsf2/Snrnp70/Fus/Pabpn1/Rbfox2	11	87
Downregulated	GO:0006338	chromatin remodeling	489/28891	0.0245399	8.14921	8.76285	2.71711916614457e-08	4.91119289280632e-06	3.63593446311715e-06	Psip1/Satb2/Trim28/Macroh2a2/Smarce1/Sfpq/Suds3/Cenpv/Kdm1a/Ddb1/Rnf2/Hdac1	12	87
Downregulated	GO:0000380	alternative mRNA splicing, via spliceosome	76/28891	0.0789474	26.2169	12.0975	1.15568157132764e-07	1.85679505793307e-05	1.37465281642129e-05	Hnrnpa1/Hnrnpl/Khdrbs1/Srsf2/Sfpq/Rbfox2	6	87
Downregulated	GO:0050684	regulation of mRNA processing	139/28891	0.0503597	16.7235	10.2124	2.17301864172083e-07	3.14218495592831e-05	2.32627364066324e-05	Sf3b4/Hnrnpl/Khdrbs1/Srsf2/Snrnp70/Pabpn1/Rbfox2	7	87
Non-concordant	GO:0000727	double-strand break repair via break-induced replication	12/28891	0.416667	60.1896	17.1222	1.15130313445409e-08	2.77664324627346e-05	2.33050533440947e-05	Mcm3/Mcm2/Mcm4/Mcm5/Mcm6	5	200
Non-concordant	GO:0016570	histone modification	164/28891	0.0670732	9.68905	9.31677	2.16779940057515e-08	2.77664324627346e-05	2.33050533440947e-05	Kat5/Hat1/Rnf20/Mecp2/Rbbp5/Nelfa/Nelfe/Actl6a/Ruvbl1/Setd7/Setdb1	11	200
Non-concordant	GO:0000725	recombinational repair	170/28891	0.0647059	9.34709	9.1133	3.14336971276241e-08	2.77664324627346e-05	2.33050533440947e-05	Kat5/Xrcc6/Hdgfl2/Mcm3/Mcm2/Mcm4/Mcm5/Mcm6/Actl6a/Ruvbl1/Rpa1	11	200
Non-concordant	GO:0006891	intra-Golgi vesicle-mediated transport	29/28891	0.206897	29.8872	12.9944	4.24673880459399e-08	2.81346445804352e-05	2.36141028792292e-05	Rab6b/Golga5/Vti1b/Copg2/Copz1/Copb1	6	200
Non-concordant	GO:0006260	DNA replication	276/28891	0.0471014	6.80404	8.08917	7.51211803116408e-08	3.05619739744884e-05	2.56514204600175e-05	Rfc4/Supt16/Mcm3/Mcm2/Mcm4/Mcm5/Mcm6/Pcna/Rrm1/Actl6a/Ruvbl1/Rpa1/Gtpbp4	13	200
Non-concordant	GO:0009117	nucleotide metabolic process	497/28891	0.0342052	4.94112	7.39946	7.84236488261808e-08	3.05619739744884e-05	2.56514204600175e-05	Myh3/Pdk1/Sarm1/Acaca/Atp5if1/Ldhb/Rrm1/Hmgcs1/Tyms/Gmps/Ndufb6/Papss1/Clpx/Ndufs6/Mpc1/Paics/Mpc2	17	200
Non-concordant	GO:0032392	DNA geometric change	53/28891	0.132075	19.079	10.9988	8.07297425741203e-08	3.05619739744884e-05	2.56514204600175e-05	Dhx36/Mcm3/Mcm2/Mcm4/Mcm5/Mcm6/Top2a	7	200
Non-concordant	GO:0006310	DNA recombination	333/28891	0.042042	6.07318	7.77418	9.56345890476659e-08	3.16789576220393e-05	2.65889324549629e-05	Kat5/Xrcc6/Hdgfl2/Mcm3/Mcm2/Mcm4/Mcm5/Mcm6/Msh2/Msh6/Top2a/Actl6a/Ruvbl1/Rpa1	14	200
Non-concordant	GO:0006302	double-strand break repair	296/28891	0.0439189	6.34431	7.71628	1.68628030476582e-07	4.81529946561041e-05	4.04159990897112e-05	Kat5/Ppp4r3b/Xrcc6/Hdgfl2/Mcm3/Mcm2/Mcm4/Mcm5/Mcm6/Msh2/Actl6a/Ruvbl1/Rpa1	13	200
Non-concordant	GO:0033260	nuclear DNA replication	37/28891	0.162162	23.4251	11.3959	1.98479849012885e-07	4.81529946561041e-05	4.04159990897112e-05	Mcm3/Mcm2/Mcm4/Mcm5/Mcm6/Pcna	6	200
