## Supplemental Table 3 for "Temporal Profiling of Upper-Layer Neurons Reveals Changes in the Molecular Landscape Upon Maternal Immune Activation"

### Sheet: Description
Temporal Profiling of Upper-Layer Neurons Reveals Changes in the Molecular Landscape Upon Maternal Immune Activation
MaternalImmuneActivation experiments
This ExcelFile contains the metaData used in MIA experiments
for the project "Upper layer neurons develop along environmental signals"
Sheet 1:	Weight_All_MIAanimals_FACS	Corresponding to Suppl. Fig. 4b in manuscript	in grams
Sheet 2:	MIAanimalsCytokineLevels		used mice for cytokine testing
Sheet 4:	RawData_Cytokine
Sheet 5:	Standard Curve_Cytokine
Sheet 6:	Input to R_Cytokine
Sheet 7:	PlotDataSignificance_Cytokine	Corresponding to Suppl. Fig. 4c in manuscript

### Sheet: Weight_All_MIAanimals_FACS
Mouse number	Treatment	E0	E7	E8	E9	E10 (I. Injection for PolyI:C)	E11	E12 (II. Injection for PolyI:C)	E13	E14 (IUE)	E15	E16	E17	E18	comment
15687	PolyI:C	20.3	22.5	22.4	23	24.7	25.3	26	27.3	26.4	27.2	28.4	30.8	NA
13184	PolyI:C	23.4	25.3	26.4	27.5	30	30	30.2	32.7	33	34.6	35	36	NA
15684	PolyI:C	20.9	22	22.5	23	25.3	25.7	26	27.5	28.9	30	33.4	34.1	NA
15682	PolyI:C	24.5	26.9	27.3	28.2	29.5	30.6	31.3	31.8	34.3	33.1	33.5	35.1	NA
17442	PolyI:C	21.5		23.8		25.8	26.9	29.2	29.5	30.3	30	32.7	33	NA
17115	PolyI:C	23.5		27.4		28.4	29.1	31.7	31.9	33.6	33.1	34	35.5	NA
17440	PolyI:C	21.9				27.5	28	29.5	30	32.5	30.8	33.8	34.9	NA
21188	PolyI:C	22.5	23.4	22.8	23.6	25.6	25.4	26.7	28	29.3				NA
22673	PolyI:C	21.8	22	23.9	24.2	26.6	26.2	27.5	29	30.6				NA
22671	PolyI:C	22.8			25.8	26.3	27.1	27.8	29.2	30.4				NA
21186	PolyI:C	25.7			28.3	29.3	29.6	31.1	31.4	32.8				NA
21181	PolyI:C	25.3	25.4	27.4	28.1	29.9		31.2	32.2	34	33.9	36.8	37.2	NA	for serum cytokine levels
2211	PolyI:C	22.5	22.7	24.1	26.6	26.2	28.1	28.3	29.3	31.7	29.7	32.3		NA
2896	PolyI:C	22.2	23.6	24.9	24.3	25.2	26.5	28.2	29.9	31.8	31	31.2	32.5	NA
22019	PolyI:C	21.6		22.4	26.4	26.2	26.3	28.5	30.2	32.2	31.2	34.6	35.7	38.3
2947	PolyI:C	21.3	22.5	22.7	23.3	24.2	26	27.4	28	29.7				NA
22036	PolyI:C	22.7	23.2		24.5	25.5	27.1	27.4	28.8	31.1	30.2	31.5	36.7	NA
22404	PolyI:C	19.5	20		21.6	22.4	23.1	23.5	25.2	26.3	25.6	26.4	29.4	NA
22403	PolyI:C	19.7	23.6	24	25.2	25		27.4	29.8	30.3			33.5	35.2
22312	PolyI:C	19.8	22	23.4	24.6	23.7		23.2	28.5	30			32.5	35.3
2914	PolyI:C	21	22.1	24	25.5	25.3		27.3	29.2	30.5			33.4	33
25844	PolyI:C	21.6	22.6	24.2	24.8	25	26.1	27.2	29.3	30.4	29.1	30.2	30.8	32.5	for MIA mother weight plot
25861	PolyI:C	21.1	23	23.5	24.5	25.4	26.3	27.2	29.1	30.8	28.9	30.4	32.1	34.2	for MIA mother weight plot
25853	PolyI:C	20.3	22.2	22.9	23.9	24.5	26.4	27.5	28.9	30.3	29.6	30.1	31.9	33.9	for MIA mother weight plot
3580	PolyI:C	26.9	26.5	26.8	27.5	29.2	30	31.6	34.9	34.6				NA
3601	PolyI:C	26.2	27.3	26.3	28	28.9	28.7	30.3	32.4	33.3				NA
3524	PolyI:C	20.4	20.6	21.6	22.8	22.1	24.3	25.3	25.2	26.8				NA
5414	PolyI:C	20.6	21.6	22.5	23.3	23.8	25.2	26.8	26.8	29.6				NA
5722	PolyI:C	29				33	33.1	35		38.8	38.5	39	40	NA
5418	PolyI:C	23.3				25	26.2	29.1		31.3	30.8	31.8	33.4	NA
5710	PolyI:C	21.7				25.7	26	28	29	29.9	30.2	31.7	33.4	NA
5708	PolyI:C	23.5				27.1	27.8	28.2	29.9	31.2	31.2	32.9	33.4	NA
27585	PolyI:C	21.2				23.4	24.5	25.3	26.5	28.8	27.8	28.7	31.9	NA
5717	PolyI:C	20.9		23.4	24.3	25.4	26.3	27.6		29.4		29.2	30.4	32.7
5720	PolyI:C	27.8			29.3	30.1		33.7	34.2	35.7				NA
5731	PolyI:C	21			24.3	24.3		26.8	27.7	29.7				NA
5706	PolyI:C	21.4	22.5	23.3	24.2	24.5		26.6	28.4	30				NA
5729	PolyI:C	30.8	25.9	26	27.3	27.7		30.8	32.7	34.7				NA
27580	PolyI:C	24	25.6	25.9	26.7	27.8		29.7	31	32.4				NA
5704	PolyI:C	26.2	27.7	27.6	28.1	30.2	30.3	32.4	33.6	35.9				NA
5703	PolyI:C	24.8	25.5	25.9	26.7	27.5	27	28.2	29	29.4				NA
5724	PolyI:C	17.3				22.1	22.5	23.6	23.6	25.1				NA
6757	PolyI:C	18.5				22.7	22.8	24.2	25.6	26.8				NA
6743	PolyI:C	27.5				32.3	34.5	35	35.9	37.7				NA
6756	PolyI:C	17.9				23.2	23.6	24.6	26.4	27.1				NA
28495	PolyI:C	23	22.8			24		25.1		30.5				33.2
28494	PolyI:C	20.2				25.2		27.5		30.8				33.4
28493	PolyI:C	21				24.5		27.2		30.2				33.4
28519	PolyI:C	22.6				26.1		28.5		32				NA	for serum cytokine levels
28516	PolyI:C	20.8				25.3		28	29.2	30.2				NA
28520	PolyI:C	20.9				24.1		28.5		31.3				NA
28499	PolyI:C	19.6				24.3		26.9		29.8				NA
28518	PolyI:C	21.5				25.7		26.1		28.3				NA
28494	PolyI:C	23				27.6		29.5						NA
28517	PolyI:C	20.8				22.8		23.7						NA
28491	PolyI:C	21.8				24.8		26.5						NA
28498	PolyI:C	22.7			26	27		29.6		32.9				NA
28502	PolyI:C	22.2				26.4		28.6		32.2		31.1		NA
28514	PolyI:C	21.5				25.2		27.5		30.8		30.5		NA
28503	PolyI:C	18.7		20.6	21.6	22.5	23	23.8		28		29.9		NA
6966	PolyI:C	21.6		22.6	24.5	25.3	26.6	28		31.2		32		NA
6965	PolyI:C	18.2		20.6	21.2	21.3	22.6	23.9		26.7		26.6		NA
28497	PolyI:C	22.4			23.8	24.5	25.8	27.9		31.3				32.6
29530	PolyI:C	22.2			25.2	25.5	27	28.3		32				34.1
6964	PolyI:C	23.7			26.8	27.1	28.5	30.6		33.3				36.1
29593	PolyI:C	21.2			23.7	25.5	25.9	27.2		29.6				31.9
29613	PolyI:C	26			29.9	31.2	31.4	32.4	34.6	36.3				NA
28515	PolyI:C	24.8	25.5		27.8	29.5	29.4	31	32.4	34.1				NA
7281	PolyI:C	23.7				26	26.5	29.2	31.6	32				NA
7278	PolyI:C	21.3				25.2	25.6	26.7	26.9	27.4				NA
30467	PolyI:C	21				24.8	25.1	25.6	26.9	29.3				NA
29583	PolyI:C	23.3				27.4	28	28.3	30.8	32.4				NA
29963	PolyI:C	20.3				23.7	24.5	25.1	25.9	26.6				NA
30302	PolyI:C	21.5				25.3	25.9	26	27.9	30.7				NA
6742	PolyI:C	23.7				29.4	30	30.9	32.9	33.3				NA
30568	PolyI:C	19.5				23.8	24.1	25.7	26.4	27.8				NA
29607	PolyI:C	21.3				26.2	27.5	29.2	30.1	32.2				36.8	for serum cytokine levels
29621	PolyI:C	20.3				23.4	23.6	25.4	27.5	28.1				35.4
30555	PolyI:C	18.7				21.3		23		26.5				NA
29605	PolyI:C	23.5				26.4		29		33				NA
30300	PolyI:C	22				26.3		27.5		30.3				NA
30869	PolyI:C	21.8				25.1		28.3		31.2				NA	for serum cytokine levels
30873	PolyI:C	20.9				25.9		28.2		31.2				NA
29588	PolyI:C	19.6				22		24.2		27				NA
29599	PolyI:C	23.2				28	28.6	29.9	30.2	33.6				37.8	for serum cytokine levels
30883	PolyI:C	22.4				26.3	26.9	27.6		31.3				36.5
30884	PolyI:C	21.7				23.9	24.2	25.3		29.2				35.9
30859	PolyI:C	20.9				22.8	23.1	23.5		26.9				32.3
30871	PolyI:C	22.2				25.1		25.1		26.4				NA
30860	PolyI:C	21.6				25.4		27.6		30.8				NA
30870	PolyI:C	22.7				25.8		26.8		27.4				NA
30850	PolyI:C	23.8				26.2		28		29.1				NA
30877	PolyI:C	21.8				24.7		27.2		29.6				NA
30855	PolyI:C	21.2				25.1		28.2		30.6				NA	for serum cytokine levels
30875	PolyI:C	21.9				26.2		29		31.6				NA
30853	PolyI:C	27.7			31.6	33.9		34.3		36.4				39.2
30866	PolyI:C	25.3			27.8	31.5		31.3		34.4				37.6
30868	PolyI:C	24.3				27.7		29.8		32.1				NA
30851	PolyI:C	28.2				32.9		35.5		37				NA
30867	PolyI:C	23.8				27		29.8		33.7				36.9
30878	PolyI:C	27				30		31.6		33.5				36.6
30862	ctrl	22	23.2	23.2	23.6	23.7	24.6	25.7	25.9	27.6	28	29.1	30.6	33.1	for MIA mother weight plot
29581	ctrl	17.9	17.9	18.1	19.9	20.7	21.5	22.8	22.9	24.8	24.9	25	26.9	29.2	for MIA mother weight plot
30881	ctrl	21.8	23.2	23.7	24.3	24.4	24.5	25	25.6	27	27.3	28.2	30.1	33	for MIA mother weight plot
30862	ctrl	22.3	22.5	22.7	23.4	24.1	24.7	25.6	27.3	28	28.1	29.6	31.2	32.2	for serum cytokine levels
29581	ctrl	23	24.1	24.2	25.5	27.3	28.2	29.5	31.7	32.4	32.9	34.2	36	36.6	for serum cytokine levels
30881	ctrl	24.8	25.4	26	26.7	27.6	28.1	29.6	30.9	32.2	32.2	32.9	34.5	35.7	for serum cytokine levels
7323	ctrl	28.4	29.3	29.7	30.6	33.1	33.2	34.1	34	35.1	35.3	36.2	36.8	37.1	for serum cytokine levels

### Sheet: MIAanimalsCytokineLevels
Mouse #	Well plate design	plug date	weight plug date	weight I Inj.	weight II Inj.	weight IUE	harvest date	Age of harvest
30862	Serum ctrl	2023-07-17	22.3	24.1	25.6	28	2023-08-01	E18
29581	Serum ctrl	2023-07-05	23	27.3	29.5	32.4	2023-07-21	E18
30881	Serum ctrl	2023-07-06	24.8	27.6	29.6	32.2	2023-07-21	E18
7323	Serum ctrl	2023-07-07	28.4	33.1	34.1	35.1	2023-07-21	E18
21181	Serum PolyI:C	2021-11-22	25.3	29.9	31.2	34	2021-12-10	E18
28519	Serum PolyI:C	2022-10-17	22.6	26.1	28.5	32	2022-11-04	E18
29607	Serum PolyI:C	2023-03-09	21.3	26.2	29.2	32.2	2023-03-27	E18
30869	Serum PolyI:C	2023-04-06	21.8	25.1	28.3	31.2	2023-04-24	E18
29599	Serum PolyI:C	2023-04-10	23.2	28	29.9	33.6	2023-04-28	E18
30855	Serum PolyI:C	2023-05-04	21.2	25.1	28.2	30.6	2023-05-22	E18

### Sheet: RawData_Cytokine
			Mo IFN-g (34)	Mo IL-1b (19)	Mo IL-2 (36)	Mo IL-6 (38)	Mo IL-10 (56)	Mo IL-17A (72)	Mo MCP-1 (51)	Mo TNF-a (21)
Type	Well	Description	Obs Conc	Obs Conc	Obs Conc	Obs Conc	Obs Conc	Obs Conc	Obs Conc	Obs Conc
B	A3,A4
S1	A1,A2		22224.6	28696.5	24603.3	12660.4	55962.7	9495.84	598824	58554
S2	B1,B2		5365.27	10337.5	6221.15	4106.77	19329.3	2315.28	71309.9	14778.3
S3	C1,C2		1378.04	2169.11	1533.65	851.98	4313.68	597.49	18339.1	3614.95
S4	D1,D2		341.75	544.2	389.3	229.15	1125.46	144.24	4881.27	937.85
S5	E1,E2		83.6	139.17	95.72	56.97	271.98	37.14	1122.76	225.48
S6	F1,F2		22.14	36.68	24.33	14.49	69.57	9.23	297.73	57.7
S7	G1,G2		5.11	8.29	6.01	3.05	17.2	2.24	75.01	14.32
S8	H1,H2		1.38	2.18	1.51	1.09	4.32	0.59	17.88	3.58
X1	B3	Serum 30862	23.61	5.78	10.71	OOR <	11.85	6.16	401.86	343.46
X2	C3	Serum 29581	4.84	*1.77	OOR <	OOR <	*0.58	OOR <	107.65	36.37
X3	D3	Serum 30881	*0.84	*0.72	*0.27	OOR <	OOR <	OOR <	48.29	6.85
X4	E3	Serum 7323	21.82	6	7.38	OOR <	23.36	4.53	292.33	324.06
X11	E4	Serum 21181	123.99	220.29	18.14	10.6	47.25	51.91	2726.69	1825.67
X12	F4	Sreum 28519	56.03	15.63	16.2	OOR <	30.93	3.39	36.91	97.7
X13	G4	Serum 29607	55.13	11.34	16.2	*1.06	53.32	7.55	327.97	269.88
X14	H4	Serum 30869	35.58	4.91	16.56	OOR <	35.37	10.72	194.22	206.23
X15	A5	Serum 29599	227.35	20.09	29.23	32.05	134.51	65.31	566.59	1334.11
X16	B5	Serum 30855	1.66	19.81	33.68	***	OOR <	OOR <	***	10.98
*** = Value not available; --- = Designated as an outlier
*Value = Value extrapolated beyond standard range
OOR = Out of Range; OOR> = Out of Range Above; OOR< = Out of Range Below
Exp Conc = Expected Concentration; Obs Conc = Observed Concentration

### Sheet: Standard Curve_Cytokine
			ng/mL
Regression Type: Logistic - 5PL		Regression Type: Logistic - 5PL
Std. Curve: FI = 1.81661 + (12167 - 1.81661) / ((1 + (Conc / 2663.52)^-0.903464))^1.14302		Std. Curve: FI = -3.49774 + (24708.9 + 3.49774) / ((1 + (Conc / 2365.58)^-0.943508))^0.998975
FitProb. = 0.9188, ResVar. = 0.1668		FitProb. = 0.6015, ResVar. = 0.6207
Regression Type: Logistic - 5PL		Regression Type: Logistic - 5PL
Std. Curve: FI = 2.77547 + (29805.9 - 2.77547) / ((1 + (Conc / 2732.83)^-0.774129))^1.36508		Std. Curve: FI = -10.5261 + (27114.9 + 10.5261) / ((1 + (Conc / 1556.97)^-0.943421))^0.945138
FitProb. = 0.9954, ResVar. = 0.0227		FitProb. = 0.5502, ResVar. = 0.7029
Regression Type: Logistic - 5PL		Regression Type: Logistic - 5PL
Std. Curve: FI = 1.07561 + (20865 - 1.07561) / ((1 + (Conc / 6174.63)^-1.43549))^0.720064		Std. Curve: FI = -0.125604 + (26388.5 + 0.125604) / ((1 + (Conc / 1301.74)^-0.86915))^1.11792
FitProb. = 0.9166, ResVar. = 0.1701		FitProb. = 0.9731, ResVar. = 0.0756
Regression Type: Logistic - 5PL		Regression Type: Logistic - 5PL
Std. Curve: FI = 3.37362 + (17717.9 - 3.37362) / ((1 + (Conc / 15275)^-1.39222))^0.890086		Std. Curve: FI = 0.726714 + (32680.8 - 0.726714) / ((1 + (Conc / 31774.3)^-0.934123))^1.04627
FitProb. = 0.6075, ResVar. = 0.6114		FitProb. = 0.9650, ResVar. = 0.0911
File Name: C:\Users\biorad\Desktop\Cytokine_mouse_ZMNH.rbx
Acquisition Date: 03-Aug-2023, 12:42 PM
Reader Serial Number: LX10019266421
Plate ID:
RP1 PMT (Volts): 578.51
RP1 Target: 3719

### Sheet: Input to R_Cytokine
Specimen	Mouse number	Biological replicate	Treatment	IFNg	IL1b	IL2	IL6	IL10	IL17A	MCP1	TNFa
Serum	30862	1	ctrl	23.61	5.78	10.71	NA	11.85	6.16	401.86	343.46
Serum	29581	1	ctrl	4.84	*1.77	NA	NA	*0.58	NA	107.65	36.37
Serum	30881	1	ctrl	*0.84	*0.72	*0.27	NA	NA	NA	48.29	6.85
Serum	7323	1	ctrl	21.82	6	7.38	NA	23.36	4.53	292.33	324.06
Serum	21181	1	PolyI:C	123.99	220.29	18.14	10.6	47.25	51.91	2726.69	1825.67
Serum	28519	1	PolyI:C	56.03	15.63	16.2	NA	30.93	3.39	36.91	97.7
Serum	29607	1	PolyI:C	55.13	11.34	16.2	*1.06	53.32	7.55	327.97	269.88
Serum	30869	1	PolyI:C	35.58	4.91	16.56	NA	35.37	10.72	194.22	206.23
Serum	29599	1	PolyI:C	227.35	20.09	29.23	32.05	134.51	65.31	566.59	1334.11
Serum	30855	1	PolyI:C	1.66	19.81	33.68	NA	NA	NA	NA	10.98

### Sheet: PlotDataSignificance_Cytokine
Cytokine	Test	p_value	Significance	Mean_Naive	Mean_PolyIC	Fold_Change	Specimen
IFNg	t-test	0.1055	ns	12.78	54.48	4.26	Serum
IL1b	t-test	0.0157	*	3.57	14.36	4.02	Serum
IL2	Mann-Whitney	0.0358	*	6.12	19.27	3.15	Serum
IL10	t-test	0.022	*	11.93	41.72	3.5	Serum
IL17A	Mann-Whitney	0.381	ns	5.35	27.78	5.19	Serum
MCP1	t-test	0.6388	ns	212.53	281.42	1.32	Serum
TNFa	t-test	0.7804	ns	177.68	146.2	0.82	Serum
